# Conserved principles of spatial biology define tumor heterogeneity and response to immunotherapy

**DOI:** 10.1101/2024.10.18.619136

**Authors:** Vivek Behera, Alexander Guzzetta, Hannah Giba, Ue-Yu Pen, Anna Di Lello, Bipul Pandey, Benjamin A. Doran, Alessandra Esposito, Apameh Pezeshk, Aliya Husain, Christine M. Bestvina, Justin Kline, Marina C. Garassino, Arjun S. Raman

**Affiliations:** Department of Medicine, Section of Hematology/Oncology, University of Chicago, Chicago, IL, 60637; Duchossois Family Institute, University of Chicago, Chicago, IL, 60637; Department of Pathology, University of Chicago, Chicago, IL, 60637; Pritzker School of Molecular Engineering, University of Chicago, Chicago, IL, 60637; Center for the Physics of Evolving Systems, University of Chicago, Chicago, IL, 60637

## Abstract

The complexity of tumor microenvironments (TMEs) poses a substantial challenge to understanding tumor heterogeneity and clinical outcomes. By studying an ensemble of 262 diverse solid tumors, we uncovered a conserved, hierarchical architecture of transcriptionally covarying regions we term Spatial Groups (SGs). SGs corresponded to discrete biological units as benchmarked against multiple spatial technologies, and their nested organization revealed context-dependent constraints within tumors. Using SGs for comparing tumors, we derived a pantumor classification where immune spatial heterogeneity was the dominant axis of variation. This classification stratified response to immune checkpoint blockade in an out-of-sample cohort of non-small cell lung cancer patients. Statistical approximation techniques defined a sparse set of protein markers capturing system-level properties of TME spatial biology, demonstrating a framework for distilling genome-wide information into clinically deployable diagnostics. Our findings position the architecture of SGs as a general model unifying TME structure with biological function and clinical translation.
