## Supplementary Table 3 for "Conserved principles of spatial biology define tumor heterogeneity and response to immunotherapy"

Supplementary Table 3. CODEX Antibody Targets
	Target
1	ATM
2	BCL2
3	CD11c
4	CD14
5	CD141
6	CD163
7	CD20
8	CD21
9	CD31
10	CD34
11	CD38
12	CD39
13	CD3e
14	CD4
15	CD40
16	CD44
17	CD45
18	CD45RO
19	CD66
20	CD68
21	CD79a
22	CD8
23	Caveolin1
24	CollagenIV
25	DAPI
26	ECad
27	ERa
28	EpCAM
29	FoxP3
30	GATA3
31	Gal3
32	GranzymeB
33	HLA-A
34	HLA-DR
35	HLA-E
36	ICOS
37	IDO1
38	IFNg
39	Keratin8/18
40	Ki67
41	LAG3
42	MPO
43	PCNA
44	PD1
45	PDL1
46	PanCK
47	Podoplanin
48	TIGIT
49	TP63
50	VISTA
51	Vimentin
52	aSMA
