## Supplementary Table 7 for "Conserved principles of spatial biology define tumor heterogeneity and response to immunotherapy"

Supplementary Table 7. Bulk gene sets for prediction of NSCLC ICB response
Study	Description	Gene
Ott_et_al_2019	Tcell_Inflamed	CD3D
Ott_et_al_2019	Tcell_Inflamed	IDO1
Ott_et_al_2019	Tcell_Inflamed	CIITA
Ott_et_al_2019	Tcell_Inflamed	CD3E
Ott_et_al_2019	Tcell_Inflamed	CCL5
Ott_et_al_2019	Tcell_Inflamed	GZMK
Ott_et_al_2019	Tcell_Inflamed	CD2
Ott_et_al_2019	Tcell_Inflamed	HLA-DRA
Ott_et_al_2019	Tcell_Inflamed	CXCL13
Ott_et_al_2019	Tcell_Inflamed	IL2RG
Ott_et_al_2019	Tcell_Inflamed	NKG7
Ott_et_al_2019	Tcell_Inflamed	HLA-E
Ott_et_al_2019	Tcell_Inflamed	CXCR6
Ott_et_al_2019	Tcell_Inflamed	LAG3
Ott_et_al_2019	Tcell_Inflamed	TAGAP
Ott_et_al_2019	Tcell_Inflamed	CXCL10
Ott_et_al_2019	Tcell_Inflamed	STAT1
Ott_et_al_2019	Tcell_Inflamed	GZMB
Fehrenbacher_et_al_2016	Tcell_Effector	CD8A
Fehrenbacher_et_al_2016	Tcell_Effector	GZMA
Fehrenbacher_et_al_2016	Tcell_Effector	GZMB
Fehrenbacher_et_al_2016	Tcell_Effector	IFNG
Fehrenbacher_et_al_2016	Tcell_Effector	EOMES
Fehrenbacher_et_al_2016	Tcell_Effector	CXCL9
Fehrenbacher_et_al_2016	Tcell_Effector	CXCL10
Fehrenbacher_et_al_2016	Tcell_Effector	TBX21
Higgs_et_al_2018	IFNg	IFNG
Higgs_et_al_2018	IFNg	CD274
Higgs_et_al_2018	IFNg	LAG3
Higgs_et_al_2018	IFNg	CXCL9
Damotte_et_al_2019	Inflammation	CXCL9
Damotte_et_al_2019	Inflammation	CXCL10
Damotte_et_al_2019	Inflammation	CXCL11
Damotte_et_al_2019	Inflammation	TAP1
Damotte_et_al_2019	Inflammation	PSMB9
Hwang_et_al_2020	M1	CBLB
Hwang_et_al_2020	M1	CCR7
Hwang_et_al_2020	M1	CD27
Hwang_et_al_2020	M1	CD48
Hwang_et_al_2020	M1	FOXO1
Hwang_et_al_2020	M1	FYB1
Hwang_et_al_2020	M1	HLA-B
Hwang_et_al_2020	M1	HLA-G
Hwang_et_al_2020	M1	IFIH1
Hwang_et_al_2020	M1	IKZF4
Hwang_et_al_2020	M1	LAMP3
Hwang_et_al_2020	M1	NFKBIA
Hwang_et_al_2020	M1	SAMHD1
Hwang_et_al_2020	Tcell_Peripheral	HLA-DOA
Hwang_et_al_2020	Tcell_Peripheral	GPR18
Hwang_et_al_2020	Tcell_Peripheral	STAT1
Leng_et_al_2021	DNA_Damage_Response	DUT
Leng_et_al_2021	DNA_Damage_Response	TYMS
Leng_et_al_2021	DNA_Damage_Response	YWHAG
Leng_et_al_2021	DNA_Damage_Response	MGMT
Leng_et_al_2021	DNA_Damage_Response	POLH
Leng_et_al_2021	DNA_Damage_Response	RAD1
Leng_et_al_2021	DNA_Damage_Response	RAD17
Budczies_et_al_2021	Bcell	BLK
Budczies_et_al_2021	Bcell	CD19
Budczies_et_al_2021	Bcell	FCRL2
Budczies_et_al_2021	Bcell	MS4A1
Budczies_et_al_2021	Bcell	TNFRSF17
Budczies_et_al_2021	Bcell	TCL1A
Budczies_et_al_2021	Bcell	SPIB
Budczies_et_al_2021	Bcell	PNOC
