## Supplementary Table 8 for "Conserved principles of spatial biology define tumor heterogeneity and response to immunotherapy"

Supplementary Table 8: ST-seq QC metrics
	Category	ID_Patient	Year	DV200	Sequencer	Number_of_Spots_Under_Tissue	Number_of_Genes	Mean_Reads_Under_Tissue_per_Spot	Median_UMI_Counts_per_Spot	Reads_Mapped_Confidently_to_the_Filtered_Probe_Set	Median_Genes_per_Spot	Sequencing_Saturation
1	PanTumorDatabase	DLBCL_1	2018	0.21	NovaSeq 6000	12413	18085	67126	4133	0.946	2452	0.939
2	PanTumorDatabase	DLBCL_2	2017	0.64	NovaSeq 6000	13713	18085	77677	2424	0.897	1675	0.964
3	NSCLCpatients	NSCLC_P1	2018	0.14	NovaSeq X	8458	18085	87927.08856	3247	0.907904903	2359.5	0.903548699
4	NSCLCpatients	NSCLC_P10	2021	0.5	NovaSeq X	8862	18085	77536.37813	11502	0.916095521	4915	0.703750997
5	NSCLCpatients	NSCLC_P11	2021	0.46	NovaSeq X	13202	18085	75629.47417	31761	0.944984902	8463.5	0.520337704
6	NSCLCpatients	NSCLC_P12	2017	0.25	NovaSeq X	2131	18085	250720.1774	3231	0.853706398	2115	0.977446778
7	NSCLCpatients	NSCLC_P13	2021	0.3	NovaSeq X	5247	18085	151015.3937	45223	0.950911717	9551	0.676356961
8	NSCLCpatients	NSCLC_P14	2021	0.4	NovaSeq X	1862	18085	104126.0397	731.5	0.930789856	412	0.988230137
9	NSCLCpatients	NSCLC_P15	2015	0.3	NovaSeq X	13002	18085	64996.53861	6039.5	0.899756161	3151	0.82663492
10	NSCLCpatients	NSCLC_P16	2023	0.58	NovaSeq X	5351	18085	107217.966	2632	0.926729748	1514	0.960394369
11	NSCLCpatients	NSCLC_P2	2016	0.22	NovaSeq X	6907	18085	50446.53887	3381	0.942411838	2406	0.812504514
12	NSCLCpatients	NSCLC_P3	2019	0.34	NovaSeq X	9158	18085	64322.76239	2993	0.928425648	2132.5	0.916018081
13	NSCLCpatients	NSCLC_P4	2019	0.24	NovaSeq X	9516	18085	73330.22867	2146	0.845143007	1550.5	0.925752171
14	NSCLCpatients	NSCLC_P5	2018	0.34	NovaSeq X	5388	18085	74146.57238	1985	0.861084884	1453	0.956405407
15	NSCLCpatients	NSCLC_P6	2020	0.33	NovaSeq X	10078	18085	70686.47986	13472	0.92736469	5833	0.7419643
16	NSCLCpatients	NSCLC_P7	2021	0.43	NovaSeq X	5705	18085	130690.9739	6464	0.938755751	3603	0.900475636
17	NSCLCpatients	NSCLC_P8	2021	0.22	NovaSeq X	5218	18085	51966.09812	2019.5	0.802631739	1584.5	0.940182618
18	NSCLCpatients	NSCLC_P9	2021	0.29	NovaSeq X	12242	18085	66745.78753	9211.5	0.913830845	4934	0.83991499
