## Supplementary Table 9 for "Conserved principles of spatial biology define tumor heterogeneity and response to immunotherapy"

Supplementary Table 9. Schema for pathologist annotation of H&E image data
	Annotation_Code	Ann_L1	Ann_L2	Ann_L3	Ann_L4
1	NTI	Normal	Stomach	Inflammation Rich	NA
2	null	NA	NA	NA	NA
3	NE	Normal	Squamous Epithelium	NA	NA
4	NBI	Normal	Breast	Inflammation Rich	NA
5	NM	Normal	Muscle	NA	NA
6	NBV	Normal	Breast	Vessel	NA
7	TNK	Tumor	NormoCellular	Keratinized	NA
8	NA	Normal	NA	NA	NA
9	THSI	Tumor	HypoCellular	Stroma Rich	Inflammation Rich
10	TNI	Tumor	NormoCellular	Inflammation Rich	NA
11	TNTB	Tumor	NormoCellular	Tumor Rich	NA
12	TNTI	Tumor	NormoCellular	Tumor Rich	Inflammation Rich
13	NSI	Normal	Stroma	Inflammation Rich	NA
14	NRT	Normal	Bladder	Transitional epithelium	NA
15	NS	Normal	Stroma	NA	NA
16	THTK	Tumor	HypoCellular	Tumor Rich	Keratinized
17	NPSA	Normal	Pancreas	Stroma	Adipose Rich
18	NPG	Normal	Pancreas	Gland	NA
19	NBGI	Normal	Breast	Gland	Inflammation Rich
20	NV	Normal	Vessel	NA	NA
21	NPA	Normal	Pancreas	Adipose	NA
22	TNB	Tumor	NormoCellular	Brain Rich	NA
23	TYP	Tumor	HyperCellular	Pure Tumor	NA
24	TNBM	Tumor	NormoCellular	Brain Rich	Molecular Layer Cerebellum Rich
25	NBG	Normal	Breast	Gland	NA
26	NGI	Normal	GI epithelium	Inflammation Rich	NA
27	TNBW	Tumor	NormoCellular	Brain Rich	White Matter Cerebellum Rich
28	THN	Tumor	HypoCellular	Necrosis Rich	NA
29	TNH	Tumor	NormoCellular	Hemorrhage Rich	NA
30	TYBG	Tumor	HyperCellular	Brain Rich	Granular Layer Cerebellum Rich
31	NTA	Normal	Stomach	Adipose	NA
32	NBA	Normal	Breast	Adipose	NA
33	NBSI	Normal	Breast	Stroma	Inflammation Rich
34	NR	Normal	Bladder	NA	NA
35	TYTI	Tumor	HyperCellular	Tumor Rich	Inflammation Rich
36	TYBT	Tumor	HyperCellular	Brain Rich	Tumor Dense Cerebellum Rich
37	TNN	Tumor	NormoCellular	Necrosis Rich	NA
38	TNTK	Tumor	NormoCellular	Tumor Rich	Keratinized
39	TYI	Tumor	HyperCellular	Inflammation Rich	NA
40	THA	Tumor	HypoCellular	Adipose Rich	NA
41	TYSD	Tumor	HyperCellular	Stroma Rich	NA
42	TYSI	Tumor	HyperCellular	Stroma Rich	Inflammation Rich
43	THB	Tumor	HypoCellular	Brain Rich	NA
44	THT	Tumor	HypoCellular	Tumor Rich	NA
45	NTM	Normal	Stomach	Mucosa	NA
46	NBS	Normal	Breast	Stroma	NA
47	AB	Artifact	Blood	NA	NA
48	TYS	Tumor	HyperCellular	Stroma Rich	NA
49	AF	Artifact	Fold	NA	NA
50	NRA	Normal	Bladder	Adipose	NA
51	TNSI	Tumor	NormoCellular	Stroma Rich	Inflammation Rich
52	Root	NA	NA	NA	NA
53	TNSD	Tumor	NormoCellular	Stroma Rich	NA
54	AO	Artifact	Other	NA	NA
55	THS	Tumor	HypoCellular	Stroma Rich	NA
56	TNM	Tumor	NormoCellular	Muscle Rich	NA
57	TNS	Tumor	NormoCellular	Stroma Rich	NA
58	TNT	Tumor	NormoCellular	Tumor Rich	NA
59	TYT	Tumor	HyperCellular	Tumor Rich	NA
