## Supplementary Table 10 for "Conserved principles of spatial biology define tumor heterogeneity and response to immunotherapy"

Supplementary Table 10. SpaCET input cancer types
	Tissue_Type	Tissue_Type_Broad	SpaCET_CancerType
1	CRC	CRC	COAD
2	DLBCL	DLBCL	PANCAN
3	GIST	GIST	PANCAN
4	HCC	HCC	LIHC
5	HNSCC	HNSCC	HNSC
6	oral squamous cell carcinoma	HNSCC	HNSC
7	lung adenocarcinoma	NSCLC	LUAD
8	NSCLC	NSCLC	LUAD
9	PCNSL	PCNSL	PANCAN
10	PDAC	PDAC	PAAD
11	bladder carcinoma	bladder cancer	BLCA
12	TNBC	breast cancer	BRCA
13	breast carcinoma	breast cancer	BRCA
14	ductal carcinoma in situ	breast cancer	BRCA
15	invasive ductal carcinoma	breast cancer	BRCA
16	invasive lobular carcinoma	breast cancer	BRCA
17	TNBC_highplasticity	breast cancer	BRCA
18	endometrial adenocarcinoma	endometrial cancer	UCEC
19	gastric carcinoma	gastric cancer	STAD
20	diffuse midline glioma	glioma	LGG
21	glioblastoma	glioma	GBM
22	oligodendroglioma	glioma	LGG
23	astrocytoma	glioma	LGG
24	melanoma	melanoma	SKCM
25	Normal_peritumor	normal: peri-tumor	PANCAN
26	HGSOC	ovarian cancer	OV
27	ovarian adenocarcinoma	ovarian cancer	OV
28	serous fallopian tube carcinoma	ovarian cancer	OV
29	small cell ovarian cancer	ovarian cancer	OV
30	clear cell renal cell carcinoma	renal cancer	KIRC
31	desmoplastic small round cell tumor	sarcoma	SARC
