## Supplementary Table 13 for "Conserved principles of spatial biology define tumor heterogeneity and response to immunotherapy"

Supplementary Table 13. NSCLC Clinical Metadata (oncoplus version)
	TumorType	Stage	ID_Patient	ID_Sample	Bx_Tissue	Diagnosis_Subtype	PDL1	PDL1_Cat	OncoPanelVersion	EGFR_nonclassical	KRAS_G12C	BRAF	TP53	STK11	PreSample_Treatment	PostSample_Treatment	Tx_End_Reason	Tx_Duration_Months	Tx_Response	PFS_Months	CensorStatus	COO_Hans	PDL1_FISH	PDL1_Hscore
1	NSCLC	4	NSCLC_P1	NSCLC_P1	brain	adenocarcinoma	0	0	v4.0	N	N	N	Y	N	None	ipi/nivo	Toxicity (hepatitis)	28.46666667	R	64.13333333	0	NA	NA	NA
2	NSCLC	4	NSCLC_P2	NSCLC_P2	brain	squamous	100	> 50	NA	NA	NA	NA	NA	NA	None	pembro	Toxicity (severe arthralgias and anemia)	19.46666667	R	26.46666667	1	NA	NA	NA
3	NSCLC	4	NSCLC_P3	NSCLC_P3	lymph node	adenocarcinoma	10	Jan-50	v5.0	N	Y	N	Y	N	None	carbo/pem/pembro	End of therapy after 2 years	23.73333333	R	50.3	0	NA	NA	NA
4	NSCLC	4	NSCLC_P4	NSCLC_P4	brain	adenocarcinoma	20	Jan-50	v4.0	Y	N	N	Y	N	None	carbo/taxol/bev/atezo	PD on imaging	32.13333333	R	32.63333333	1	NA	NA	NA
5	NSCLC	4	NSCLC_P5	NSCLC_P5	lung	adenocarcinoma	60	> 50	OncoScreen ST2.0	N	Y	N	Y	N	None	pembro	PD on imaging	13.5	R	13.33333333	1	NA	NA	NA
6	NSCLC	4	NSCLC_P6	NSCLC_P6	brain	adenocarcinoma	60	> 50	v5.2.0	N	Y	N	N	Y	None	carbo/pem/pembro	End of therapy after 2 years	24.5	R	37.06666667	0	NA	NA	NA
7	NSCLC	4	NSCLC_P7	NSCLC_P7	brain	adenocarcinoma	60	> 50	v6.0	N	N	N	Y	N	None	ipi/nivo	Toxicity (pancreatitis)	21.9	R	31.23333333	0	NA	NA	NA
8	NSCLC	4	NSCLC_P8	NSCLC_P8	lung	adenocarcinoma	80	> 50	v6.0	N	N	Y	Y	N	None	pembro	Toxicity (pulmonary)	1.633333333	R	10.66666667	1	NA	NA	NA
9	NSCLC	4	NSCLC_P9	NSCLC_P9	brain	adenocarcinoma	10	Jan-50	v6.0	N	N	N	Y	Y	None	carbo/pem/pembro	Worsening of symptoms unrelated to IO (lower limbs wounds)	24.1	R	29.5	1	NA	NA	NA
10	NSCLC	4	NSCLC_P10	NSCLC_P10	brain	squamous	5	Jan-50	v6.0	N	N	N	Y	N	None	carbo/taxol/pembro	PD on imaging	12.1	R	13.43333333	1	NA	NA	NA
11	NSCLC	4	NSCLC_P11	NSCLC_P11	brain	adenocarcinoma	5	Jan-50	v6.0	N	N	N	Y	N	None	ipi/nivo	Worsening of symptoms	11.7	R	17.16666667	1	NA	NA	NA
12	NSCLC	4	NSCLC_P12	NSCLC_P12	lung	adenocarcinoma	90	> 50	v2.0	N	Y	N	N	N	None	ipi/nivo	Death from non-oncologic disease	14.46666667	R	14.8	1	NA	NA	NA
13	NSCLC	4	NSCLC_P13	NSCLC_P13	cheek	adenocarcinoma	0	0	v7.0	N	N	N	N	N	None	carbo/pem/pembro	PD on imaging	4.933333333	NR	5.633333333	0	NA	NA	NA
14	NSCLC	4	NSCLC_P14	NSCLC_P14	pleura	adenocarcinoma	0	0	v6.0	N	Y	N	Y	N	None	carbo/gem/pembro	PD on imaging and worsening of symptoms	1.433333333	NR	2.3	1	NA	NA	NA
15	NSCLC	4	NSCLC_P15	NSCLC_P15	lung	squamous	NA	NA	NA	NA	NA	NA	NA	NA	None	Nivolumab	Hospitalization for worsening of symptoms, than home hospice	3.666666667	NR	4.7	1	NA	NA	NA
16	NSCLC	4	NSCLC_P16	NSCLC_P16	pleura	adenocarcinoma	0	0	v7.2.0	N	N	N	Y	N	None	ipi/nivo	Worsening of symptoms	1.366666667	NR	3.333333333	1	NA	NA	NA
17	DLBCL	4BE	DLBCL_P1	DLBCL_P1	lymph node	NA	NA	NA	NA	NA	NA	NA	NA	NA	None	CHOP + RT	NA	NA	CR	NA	NA	ABC	Amplified	88.5
18	DLBCL	2A	DLBCL_P2	DLBCL_P2	lymph node	NA	NA	NA	NA	NA	NA	NA	NA	NA	None	RCHOP	NA	NA	CR	NA	NA	ABC	Copy Gain	NA
