## Supplementary Table 14 for "Conserved principles of spatial biology define tumor heterogeneity and response to immunotherapy"

Supplementary Table 13. Oncoplus/Oncoscreen Gene Panels
	Panel	Gene
1	Oncoplus_v2.0.0	ABL1
2	Oncoplus_v2.0.0	AKT1
3	Oncoplus_v2.0.0	ALK
4	Oncoplus_v2.0.0	APC
5	Oncoplus_v2.0.0	ARID1A
6	Oncoplus_v2.0.0	ARID2
7	Oncoplus_v2.0.0	ASXL1
8	Oncoplus_v2.0.0	ATM
9	Oncoplus_v2.0.0	ATR
10	Oncoplus_v2.0.0	ATRX
11	Oncoplus_v2.0.0	AXL
12	Oncoplus_v2.0.0	B2M
13	Oncoplus_v2.0.0	BAP1
14	Oncoplus_v2.0.0	BCOR
15	Oncoplus_v2.0.0	BCORL1
16	Oncoplus_v2.0.0	BIRC3
17	Oncoplus_v2.0.0	BLM
18	Oncoplus_v2.0.0	BRAF
19	Oncoplus_v2.0.0	BRCA1
20	Oncoplus_v2.0.0	BRCA2
21	Oncoplus_v2.0.0	BTK
22	Oncoplus_v2.0.0	CALR
23	Oncoplus_v2.0.0	CBL
24	Oncoplus_v2.0.0	CBLB
25	Oncoplus_v2.0.0	CCND1
26	Oncoplus_v2.0.0	CCND2
27	Oncoplus_v2.0.0	CCND3
28	Oncoplus_v2.0.0	CDH1
29	Oncoplus_v2.0.0	CDKN2A
30	Oncoplus_v2.0.0	CEBPA
31	Oncoplus_v2.0.0	CHEK1
32	Oncoplus_v2.0.0	CHEK2
33	Oncoplus_v2.0.0	CSF1R
34	Oncoplus_v2.0.0	CSF3R
35	Oncoplus_v2.0.0	CTCF
36	Oncoplus_v2.0.0	CTNNA1
37	Oncoplus_v2.0.0	CTNNB1
38	Oncoplus_v2.0.0	CUX1
39	Oncoplus_v2.0.0	CXCR4
40	Oncoplus_v2.0.0	DAXX
41	Oncoplus_v2.0.0	DDR2
42	Oncoplus_v2.0.0	DDX3X
43	Oncoplus_v2.0.0	DDX41
44	Oncoplus_v2.0.0	DICER1
45	Oncoplus_v2.0.0	DNMT3A
46	Oncoplus_v2.0.0	EGFR
47	Oncoplus_v2.0.0	EP300
48	Oncoplus_v2.0.0	EPHA3
49	Oncoplus_v2.0.0	EPHA5
50	Oncoplus_v2.0.0	ERBB2
51	Oncoplus_v2.0.0	ERBB3
52	Oncoplus_v2.0.0	ERBB4
53	Oncoplus_v2.0.0	ERCC3
54	Oncoplus_v2.0.0	ESR1
55	Oncoplus_v2.0.0	ETV6
56	Oncoplus_v2.0.0	EZH2
57	Oncoplus_v2.0.0	FANCA
58	Oncoplus_v2.0.0	FAT3
59	Oncoplus_v2.0.0	FBXW7
60	Oncoplus_v2.0.0	FGFR1
61	Oncoplus_v2.0.0	FGFR2
62	Oncoplus_v2.0.0	FGFR3
63	Oncoplus_v2.0.0	FH
64	Oncoplus_v2.0.0	FLT3
65	Oncoplus_v2.0.0	FOXL2
66	Oncoplus_v2.0.0	GATA1
67	Oncoplus_v2.0.0	GATA2
68	Oncoplus_v2.0.0	GNA11
69	Oncoplus_v2.0.0	GNAQ
70	Oncoplus_v2.0.0	GNAS
71	Oncoplus_v2.0.0	GRIN2A
72	Oncoplus_v2.0.0	H3F3A
73	Oncoplus_v2.0.0	HIST1H3B
74	Oncoplus_v2.0.0	HIST1H3C
75	Oncoplus_v2.0.0	HNF1A
76	Oncoplus_v2.0.0	HRAS
77	Oncoplus_v2.0.0	IDH1
78	Oncoplus_v2.0.0	IDH2
79	Oncoplus_v2.0.0	IKZF1
80	Oncoplus_v2.0.0	ITPKB
81	Oncoplus_v2.0.0	JAK2
82	Oncoplus_v2.0.0	KDM6A
83	Oncoplus_v2.0.0	KDR
84	Oncoplus_v2.0.0	KIT
85	Oncoplus_v2.0.0	KMT2A
86	Oncoplus_v2.0.0	KRAS
87	Oncoplus_v2.0.0	MAP2K1
88	Oncoplus_v2.0.0	MAPK1
89	Oncoplus_v2.0.0	MET
90	Oncoplus_v2.0.0	MLH1
91	Oncoplus_v2.0.0	MLH3
92	Oncoplus_v2.0.0	MPL
93	Oncoplus_v2.0.0	MRE11A
94	Oncoplus_v2.0.0	MSH2
95	Oncoplus_v2.0.0	MSH6
96	Oncoplus_v2.0.0	MTOR
97	Oncoplus_v2.0.0	MYD88
98	Oncoplus_v2.0.0	NBN
99	Oncoplus_v2.0.0	NF1
100	Oncoplus_v2.0.0	NF2
101	Oncoplus_v2.0.0	NFE2L2
102	Oncoplus_v2.0.0	NOTCH1
103	Oncoplus_v2.0.0	NOTCH2
104	Oncoplus_v2.0.0	NPM1
105	Oncoplus_v2.0.0	NRAS
106	Oncoplus_v2.0.0	PALB2
107	Oncoplus_v2.0.0	PBRM1
108	Oncoplus_v2.0.0	PDGFRA
109	Oncoplus_v2.0.0	PDGFRB
110	Oncoplus_v2.0.0	PHF6
111	Oncoplus_v2.0.0	PIK3CA
112	Oncoplus_v2.0.0	PIK3CB
113	Oncoplus_v2.0.0	PIK3R1
114	Oncoplus_v2.0.0	PLCG2
115	Oncoplus_v2.0.0	POLE
116	Oncoplus_v2.0.0	POT1
117	Oncoplus_v2.0.0	PPP2R1A
118	Oncoplus_v2.0.0	PTCH1
119	Oncoplus_v2.0.0	PTEN
120	Oncoplus_v2.0.0	PTPN11
121	Oncoplus_v2.0.0	RAD21
122	Oncoplus_v2.0.0	RAD51
123	Oncoplus_v2.0.0	RB1
124	Oncoplus_v2.0.0	RET
125	Oncoplus_v2.0.0	RUNX1
126	Oncoplus_v2.0.0	SDHB
127	Oncoplus_v2.0.0	SDHC
128	Oncoplus_v2.0.0	SDHD
129	Oncoplus_v2.0.0	SETBP1
130	Oncoplus_v2.0.0	SF3B1
131	Oncoplus_v2.0.0	SMAD4
132	Oncoplus_v2.0.0	SMARCB1
133	Oncoplus_v2.0.0	SMC1A
134	Oncoplus_v2.0.0	SMC3
135	Oncoplus_v2.0.0	SMO
136	Oncoplus_v2.0.0	SRSF2
137	Oncoplus_v2.0.0	STAG2
138	Oncoplus_v2.0.0	STK11
139	Oncoplus_v2.0.0	TERT
140	Oncoplus_v2.0.0	TET2
141	Oncoplus_v2.0.0	TP53
142	Oncoplus_v2.0.0	TSC1
143	Oncoplus_v2.0.0	TSC2
144	Oncoplus_v2.0.0	U2AF1
145	Oncoplus_v2.0.0	VHL
146	Oncoplus_v2.0.0	WT1
147	Oncoplus_v2.0.0	ZRSR2
148	Oncoplus_v4.0.0	ABL1
149	Oncoplus_v4.0.0	AKT1
150	Oncoplus_v4.0.0	ALK
151	Oncoplus_v4.0.0	APC
152	Oncoplus_v4.0.0	ARID1A
153	Oncoplus_v4.0.0	ARID2
154	Oncoplus_v4.0.0	ASXL1
155	Oncoplus_v4.0.0	ATM
156	Oncoplus_v4.0.0	ATR
157	Oncoplus_v4.0.0	ATRX
158	Oncoplus_v4.0.0	AXL
159	Oncoplus_v4.0.0	B2M
160	Oncoplus_v4.0.0	BAP1
161	Oncoplus_v4.0.0	BCOR
162	Oncoplus_v4.0.0	BCORL1
163	Oncoplus_v4.0.0	BIRC3
164	Oncoplus_v4.0.0	BLM
165	Oncoplus_v4.0.0	BRAF
166	Oncoplus_v4.0.0	BRCA1
167	Oncoplus_v4.0.0	BRCA2
168	Oncoplus_v4.0.0	BTK
169	Oncoplus_v4.0.0	CALR
170	Oncoplus_v4.0.0	CBL
171	Oncoplus_v4.0.0	CBLB
172	Oncoplus_v4.0.0	CCND1
173	Oncoplus_v4.0.0	CCND2
174	Oncoplus_v4.0.0	CCND3
175	Oncoplus_v4.0.0	CDH1
176	Oncoplus_v4.0.0	CDK4
177	Oncoplus_v4.0.0	CDK6
178	Oncoplus_v4.0.0	CDKN2A
179	Oncoplus_v4.0.0	CEBPA
180	Oncoplus_v4.0.0	CHEK1
181	Oncoplus_v4.0.0	CHEK2
182	Oncoplus_v4.0.0	CSF1R
183	Oncoplus_v4.0.0	CSF3R
184	Oncoplus_v4.0.0	CTCF
185	Oncoplus_v4.0.0	CTNNA1
186	Oncoplus_v4.0.0	CTNNB1
187	Oncoplus_v4.0.0	CUX1
188	Oncoplus_v4.0.0	CXCR4
189	Oncoplus_v4.0.0	DAXX
190	Oncoplus_v4.0.0	DDR2
191	Oncoplus_v4.0.0	DDX3X
192	Oncoplus_v4.0.0	DDX41
193	Oncoplus_v4.0.0	DICER1
194	Oncoplus_v4.0.0	DNMT3A
195	Oncoplus_v4.0.0	EGFR
196	Oncoplus_v4.0.0	EP300
197	Oncoplus_v4.0.0	EPHA3
198	Oncoplus_v4.0.0	EPHA5
199	Oncoplus_v4.0.0	ERBB2
200	Oncoplus_v4.0.0	ERBB3
201	Oncoplus_v4.0.0	ERBB4
202	Oncoplus_v4.0.0	ERCC3
203	Oncoplus_v4.0.0	ESR1
204	Oncoplus_v4.0.0	ETV6
205	Oncoplus_v4.0.0	EZH2
206	Oncoplus_v4.0.0	FANCA
207	Oncoplus_v4.0.0	FAT3
208	Oncoplus_v4.0.0	FBXW7
209	Oncoplus_v4.0.0	FGFR1
210	Oncoplus_v4.0.0	FGFR2
211	Oncoplus_v4.0.0	FGFR3
212	Oncoplus_v4.0.0	FH
213	Oncoplus_v4.0.0	FLT3
214	Oncoplus_v4.0.0	FOXL2
215	Oncoplus_v4.0.0	GATA1
216	Oncoplus_v4.0.0	GATA2
217	Oncoplus_v4.0.0	GNA11
218	Oncoplus_v4.0.0	GNAQ
219	Oncoplus_v4.0.0	GNAS
220	Oncoplus_v4.0.0	GRIN2A
221	Oncoplus_v4.0.0	H3F3A
222	Oncoplus_v4.0.0	HIST1H3B
223	Oncoplus_v4.0.0	HIST1H3C
224	Oncoplus_v4.0.0	HNF1A
225	Oncoplus_v4.0.0	HRAS
226	Oncoplus_v4.0.0	IDH1
227	Oncoplus_v4.0.0	IDH2
228	Oncoplus_v4.0.0	IKZF1
229	Oncoplus_v4.0.0	ITPKB
230	Oncoplus_v4.0.0	JAK2
231	Oncoplus_v4.0.0	KDM6A
232	Oncoplus_v4.0.0	KDR
233	Oncoplus_v4.0.0	KIT
234	Oncoplus_v4.0.0	KMT2A
235	Oncoplus_v4.0.0	KRAS
236	Oncoplus_v4.0.0	MAP2K1
237	Oncoplus_v4.0.0	MAPK1
238	Oncoplus_v4.0.0	MDM2
239	Oncoplus_v4.0.0	MET
240	Oncoplus_v4.0.0	MLH1
241	Oncoplus_v4.0.0	MLH3
242	Oncoplus_v4.0.0	MPL
243	Oncoplus_v4.0.0	MRE11A
244	Oncoplus_v4.0.0	MSH2
245	Oncoplus_v4.0.0	MSH6
246	Oncoplus_v4.0.0	MTOR
247	Oncoplus_v4.0.0	MYC
248	Oncoplus_v4.0.0	MYCN
249	Oncoplus_v4.0.0	MYD88
250	Oncoplus_v4.0.0	NBN
251	Oncoplus_v4.0.0	NF1
252	Oncoplus_v4.0.0	NF2
253	Oncoplus_v4.0.0	NFE2L2
254	Oncoplus_v4.0.0	NOTCH1
255	Oncoplus_v4.0.0	NOTCH2
256	Oncoplus_v4.0.0	NPM1
257	Oncoplus_v4.0.0	NRAS
258	Oncoplus_v4.0.0	PALB2
259	Oncoplus_v4.0.0	PBRM1
260	Oncoplus_v4.0.0	PDGFRA
261	Oncoplus_v4.0.0	PDGFRB
262	Oncoplus_v4.0.0	PHF6
263	Oncoplus_v4.0.0	PIK3CA
264	Oncoplus_v4.0.0	PIK3CB
265	Oncoplus_v4.0.0	PIK3R1
266	Oncoplus_v4.0.0	PLCG2
267	Oncoplus_v4.0.0	POLE
268	Oncoplus_v4.0.0	POT1
269	Oncoplus_v4.0.0	PPP2R1A
270	Oncoplus_v4.0.0	PTCH1
271	Oncoplus_v4.0.0	PTEN
272	Oncoplus_v4.0.0	PTPN11
273	Oncoplus_v4.0.0	RAD21
274	Oncoplus_v4.0.0	RAD51
275	Oncoplus_v4.0.0	RB1
276	Oncoplus_v4.0.0	RET
277	Oncoplus_v4.0.0	RUNX1
278	Oncoplus_v4.0.0	SDHB
279	Oncoplus_v4.0.0	SDHC
280	Oncoplus_v4.0.0	SDHD
281	Oncoplus_v4.0.0	SETBP1
282	Oncoplus_v4.0.0	SF3B1
283	Oncoplus_v4.0.0	SMAD4
284	Oncoplus_v4.0.0	SMARCB1
285	Oncoplus_v4.0.0	SMC1A
286	Oncoplus_v4.0.0	SMC3
287	Oncoplus_v4.0.0	SMO
288	Oncoplus_v4.0.0	SRSF2
289	Oncoplus_v4.0.0	STAG2
290	Oncoplus_v4.0.0	STAT3
291	Oncoplus_v4.0.0	STAT5B
292	Oncoplus_v4.0.0	STK11
293	Oncoplus_v4.0.0	TERT
294	Oncoplus_v4.0.0	TET2
295	Oncoplus_v4.0.0	TP53
296	Oncoplus_v4.0.0	TSC1
297	Oncoplus_v4.0.0	TSC2
298	Oncoplus_v4.0.0	U2AF1
299	Oncoplus_v4.0.0	VHL
300	Oncoplus_v4.0.0	WT1
301	Oncoplus_v4.0.0	ZRSR2
302	Oncoplus_v5.0.0	ABL1
303	Oncoplus_v5.0.0	AKT1
304	Oncoplus_v5.0.0	ALK
305	Oncoplus_v5.0.0	APC
306	Oncoplus_v5.0.0	ARID1A
307	Oncoplus_v5.0.0	ARID2
308	Oncoplus_v5.0.0	ASXL1
309	Oncoplus_v5.0.0	ATM
310	Oncoplus_v5.0.0	ATR
311	Oncoplus_v5.0.0	ATRX
312	Oncoplus_v5.0.0	AXL
313	Oncoplus_v5.0.0	B2M
314	Oncoplus_v5.0.0	BAP1
315	Oncoplus_v5.0.0	BCOR
316	Oncoplus_v5.0.0	BCORL1
317	Oncoplus_v5.0.0	BIRC3
318	Oncoplus_v5.0.0	BLM
319	Oncoplus_v5.0.0	BRAF
320	Oncoplus_v5.0.0	BRCA1
321	Oncoplus_v5.0.0	BRCA2
322	Oncoplus_v5.0.0	BTK
323	Oncoplus_v5.0.0	CALR
324	Oncoplus_v5.0.0	CBL
325	Oncoplus_v5.0.0	CBLB
326	Oncoplus_v5.0.0	CCND1
327	Oncoplus_v5.0.0	CCND2
328	Oncoplus_v5.0.0	CCND3
329	Oncoplus_v5.0.0	CDH1
330	Oncoplus_v5.0.0	CDK4
331	Oncoplus_v5.0.0	CDK6
332	Oncoplus_v5.0.0	CDKN2A
333	Oncoplus_v5.0.0	CEBPA
334	Oncoplus_v5.0.0	CHEK1
335	Oncoplus_v5.0.0	CHEK2
336	Oncoplus_v5.0.0	CSF1R
337	Oncoplus_v5.0.0	CSF3R
338	Oncoplus_v5.0.0	CTCF
339	Oncoplus_v5.0.0	CTNNA1
340	Oncoplus_v5.0.0	CTNNB1
341	Oncoplus_v5.0.0	CUX1
342	Oncoplus_v5.0.0	CXCR4
343	Oncoplus_v5.0.0	DAXX
344	Oncoplus_v5.0.0	DDR2
345	Oncoplus_v5.0.0	DDX3X
346	Oncoplus_v5.0.0	DDX41
347	Oncoplus_v5.0.0	DICER1
348	Oncoplus_v5.0.0	DNMT3A
349	Oncoplus_v5.0.0	EGFR
350	Oncoplus_v5.0.0	EP300
351	Oncoplus_v5.0.0	EPHA3
352	Oncoplus_v5.0.0	EPHA5
353	Oncoplus_v5.0.0	ERBB2
354	Oncoplus_v5.0.0	ERBB3
355	Oncoplus_v5.0.0	ERBB4
356	Oncoplus_v5.0.0	ERCC3
357	Oncoplus_v5.0.0	ESR1
358	Oncoplus_v5.0.0	ETV6
359	Oncoplus_v5.0.0	EZH2
360	Oncoplus_v5.0.0	FANCA
361	Oncoplus_v5.0.0	FAT3
362	Oncoplus_v5.0.0	FBXW7
363	Oncoplus_v5.0.0	FGFR1
364	Oncoplus_v5.0.0	FGFR2
365	Oncoplus_v5.0.0	FGFR3
366	Oncoplus_v5.0.0	FH
367	Oncoplus_v5.0.0	FLT3
368	Oncoplus_v5.0.0	FOXL2
369	Oncoplus_v5.0.0	GATA1
370	Oncoplus_v5.0.0	GATA2
371	Oncoplus_v5.0.0	GNA11
372	Oncoplus_v5.0.0	GNAQ
373	Oncoplus_v5.0.0	GNAS
374	Oncoplus_v5.0.0	GRIN2A
375	Oncoplus_v5.0.0	H3F3A
376	Oncoplus_v5.0.0	HIST1H3B
377	Oncoplus_v5.0.0	HIST1H3C
378	Oncoplus_v5.0.0	HNF1A
379	Oncoplus_v5.0.0	HRAS
380	Oncoplus_v5.0.0	IDH1
381	Oncoplus_v5.0.0	IDH2
382	Oncoplus_v5.0.0	IKZF1
383	Oncoplus_v5.0.0	ITPKB
384	Oncoplus_v5.0.0	JAK2
385	Oncoplus_v5.0.0	KDM6A
386	Oncoplus_v5.0.0	KDR
387	Oncoplus_v5.0.0	KIT
388	Oncoplus_v5.0.0	KMT2A
389	Oncoplus_v5.0.0	KRAS
390	Oncoplus_v5.0.0	MAP2K1
391	Oncoplus_v5.0.0	MAPK1
392	Oncoplus_v5.0.0	MDM2
393	Oncoplus_v5.0.0	MET
394	Oncoplus_v5.0.0	MLH1
395	Oncoplus_v5.0.0	MLH3
396	Oncoplus_v5.0.0	MPL
397	Oncoplus_v5.0.0	MRE11A
398	Oncoplus_v5.0.0	MSH2
399	Oncoplus_v5.0.0	MSH6
400	Oncoplus_v5.0.0	MTOR
401	Oncoplus_v5.0.0	MYC
402	Oncoplus_v5.0.0	MYCN
403	Oncoplus_v5.0.0	MYD88
404	Oncoplus_v5.0.0	NBN
405	Oncoplus_v5.0.0	NF1
406	Oncoplus_v5.0.0	NF2
407	Oncoplus_v5.0.0	NFE2L2
408	Oncoplus_v5.0.0	NOTCH1
409	Oncoplus_v5.0.0	NOTCH2
410	Oncoplus_v5.0.0	NPM1
411	Oncoplus_v5.0.0	NRAS
412	Oncoplus_v5.0.0	PALB2
413	Oncoplus_v5.0.0	PBRM1
414	Oncoplus_v5.0.0	PDGFRA
415	Oncoplus_v5.0.0	PDGFRB
416	Oncoplus_v5.0.0	PHF6
417	Oncoplus_v5.0.0	PIK3CA
418	Oncoplus_v5.0.0	PIK3CB
419	Oncoplus_v5.0.0	PIK3R1
420	Oncoplus_v5.0.0	PLCG2
421	Oncoplus_v5.0.0	POLE
422	Oncoplus_v5.0.0	POT1
423	Oncoplus_v5.0.0	PPP2R1A
424	Oncoplus_v5.0.0	PTCH1
425	Oncoplus_v5.0.0	PTEN
426	Oncoplus_v5.0.0	PTPN11
427	Oncoplus_v5.0.0	RAD21
428	Oncoplus_v5.0.0	RAD51
429	Oncoplus_v5.0.0	RB1
430	Oncoplus_v5.0.0	RET
431	Oncoplus_v5.0.0	RUNX1
432	Oncoplus_v5.0.0	SDHB
433	Oncoplus_v5.0.0	SDHC
434	Oncoplus_v5.0.0	SDHD
435	Oncoplus_v5.0.0	SETBP1
436	Oncoplus_v5.0.0	SF3B1
437	Oncoplus_v5.0.0	SMAD4
438	Oncoplus_v5.0.0	SMARCB1
439	Oncoplus_v5.0.0	SMC1A
440	Oncoplus_v5.0.0	SMC3
441	Oncoplus_v5.0.0	SMO
442	Oncoplus_v5.0.0	SRSF2
443	Oncoplus_v5.0.0	STAG2
444	Oncoplus_v5.0.0	STAT3
445	Oncoplus_v5.0.0	STAT5B
446	Oncoplus_v5.0.0	STK11
447	Oncoplus_v5.0.0	TERT
448	Oncoplus_v5.0.0	TET2
449	Oncoplus_v5.0.0	TP53
450	Oncoplus_v5.0.0	TSC1
451	Oncoplus_v5.0.0	TSC2
452	Oncoplus_v5.0.0	U2AF1
453	Oncoplus_v5.0.0	VHL
454	Oncoplus_v5.0.0	WT1
455	Oncoplus_v5.0.0	ZRSR2
456	Oncoplus_v5.2.0	ABL1
457	Oncoplus_v5.2.0	AKT1
458	Oncoplus_v5.2.0	ALK
459	Oncoplus_v5.2.0	APC
460	Oncoplus_v5.2.0	ARID1A
461	Oncoplus_v5.2.0	ARID2
462	Oncoplus_v5.2.0	ASXL1
463	Oncoplus_v5.2.0	ATM
464	Oncoplus_v5.2.0	ATR
465	Oncoplus_v5.2.0	ATRX
466	Oncoplus_v5.2.0	AXL
467	Oncoplus_v5.2.0	B2M
468	Oncoplus_v5.2.0	BAP1
469	Oncoplus_v5.2.0	BCOR
470	Oncoplus_v5.2.0	BCORL1
471	Oncoplus_v5.2.0	BIRC3
472	Oncoplus_v5.2.0	BLM
473	Oncoplus_v5.2.0	BRAF
474	Oncoplus_v5.2.0	BRCA1
475	Oncoplus_v5.2.0	BRCA2
476	Oncoplus_v5.2.0	BTK
477	Oncoplus_v5.2.0	CALR
478	Oncoplus_v5.2.0	CBL
479	Oncoplus_v5.2.0	CBLB
480	Oncoplus_v5.2.0	CCND1
481	Oncoplus_v5.2.0	CCND2
482	Oncoplus_v5.2.0	CCND3
483	Oncoplus_v5.2.0	CDH1
484	Oncoplus_v5.2.0	CDK4
485	Oncoplus_v5.2.0	CDK6
486	Oncoplus_v5.2.0	CDKN2A
487	Oncoplus_v5.2.0	CEBPA
488	Oncoplus_v5.2.0	CHEK1
489	Oncoplus_v5.2.0	CHEK2
490	Oncoplus_v5.2.0	CSF1R
491	Oncoplus_v5.2.0	CSF3R
492	Oncoplus_v5.2.0	CTCF
493	Oncoplus_v5.2.0	CTNNA1
494	Oncoplus_v5.2.0	CTNNB1
495	Oncoplus_v5.2.0	CUX1
496	Oncoplus_v5.2.0	CXCR4
497	Oncoplus_v5.2.0	DAXX
498	Oncoplus_v5.2.0	DDR2
499	Oncoplus_v5.2.0	DDX3X
500	Oncoplus_v5.2.0	DDX41
501	Oncoplus_v5.2.0	DICER1
502	Oncoplus_v5.2.0	DNMT3A
503	Oncoplus_v5.2.0	EGFR
504	Oncoplus_v5.2.0	EP300
505	Oncoplus_v5.2.0	EPHA3
506	Oncoplus_v5.2.0	EPHA5
507	Oncoplus_v5.2.0	ERBB2
508	Oncoplus_v5.2.0	ERBB3
509	Oncoplus_v5.2.0	ERBB4
510	Oncoplus_v5.2.0	ERCC3
511	Oncoplus_v5.2.0	ESR1
512	Oncoplus_v5.2.0	ETV6
513	Oncoplus_v5.2.0	EZH2
514	Oncoplus_v5.2.0	FANCA
515	Oncoplus_v5.2.0	FAT3
516	Oncoplus_v5.2.0	FBXW7
517	Oncoplus_v5.2.0	FGFR1
518	Oncoplus_v5.2.0	FGFR2
519	Oncoplus_v5.2.0	FGFR3
520	Oncoplus_v5.2.0	FH
521	Oncoplus_v5.2.0	FLT3
522	Oncoplus_v5.2.0	FOXL2
523	Oncoplus_v5.2.0	GATA1
524	Oncoplus_v5.2.0	GATA2
525	Oncoplus_v5.2.0	GNA11
526	Oncoplus_v5.2.0	GNAQ
527	Oncoplus_v5.2.0	GNAS
528	Oncoplus_v5.2.0	GRIN2A
529	Oncoplus_v5.2.0	H3F3A
530	Oncoplus_v5.2.0	HIST1H3B
531	Oncoplus_v5.2.0	HIST1H3C
532	Oncoplus_v5.2.0	HNF1A
533	Oncoplus_v5.2.0	HRAS
534	Oncoplus_v5.2.0	IDH1
535	Oncoplus_v5.2.0	IDH2
536	Oncoplus_v5.2.0	IKZF1
537	Oncoplus_v5.2.0	ITPKB
538	Oncoplus_v5.2.0	JAK2
539	Oncoplus_v5.2.0	KDM6A
540	Oncoplus_v5.2.0	KDR
541	Oncoplus_v5.2.0	KIT
542	Oncoplus_v5.2.0	KMT2A
543	Oncoplus_v5.2.0	KRAS
544	Oncoplus_v5.2.0	MAP2K1
545	Oncoplus_v5.2.0	MAPK1
546	Oncoplus_v5.2.0	MDM2
547	Oncoplus_v5.2.0	MET
548	Oncoplus_v5.2.0	MLH1
549	Oncoplus_v5.2.0	MLH3
550	Oncoplus_v5.2.0	MPL
551	Oncoplus_v5.2.0	MRE11A
552	Oncoplus_v5.2.0	MSH2
553	Oncoplus_v5.2.0	MSH6
554	Oncoplus_v5.2.0	MTOR
555	Oncoplus_v5.2.0	MYC
556	Oncoplus_v5.2.0	MYCN
557	Oncoplus_v5.2.0	MYD88
558	Oncoplus_v5.2.0	NBN
559	Oncoplus_v5.2.0	NF1
560	Oncoplus_v5.2.0	NF2
561	Oncoplus_v5.2.0	NFE2L2
562	Oncoplus_v5.2.0	NOTCH1
563	Oncoplus_v5.2.0	NOTCH2
564	Oncoplus_v5.2.0	NPM1
565	Oncoplus_v5.2.0	NRAS
566	Oncoplus_v5.2.0	PALB2
567	Oncoplus_v5.2.0	PBRM1
568	Oncoplus_v5.2.0	PDGFRA
569	Oncoplus_v5.2.0	PDGFRB
570	Oncoplus_v5.2.0	PHF6
571	Oncoplus_v5.2.0	PIK3CA
572	Oncoplus_v5.2.0	PIK3CB
573	Oncoplus_v5.2.0	PIK3R1
574	Oncoplus_v5.2.0	PLCG2
575	Oncoplus_v5.2.0	POLE
576	Oncoplus_v5.2.0	POT1
577	Oncoplus_v5.2.0	PPP2R1A
578	Oncoplus_v5.2.0	PTCH1
579	Oncoplus_v5.2.0	PTEN
580	Oncoplus_v5.2.0	PTPN11
581	Oncoplus_v5.2.0	RAD21
582	Oncoplus_v5.2.0	RAD51
583	Oncoplus_v5.2.0	RB1
584	Oncoplus_v5.2.0	RET
585	Oncoplus_v5.2.0	RUNX1
586	Oncoplus_v5.2.0	SDHB
587	Oncoplus_v5.2.0	SDHC
588	Oncoplus_v5.2.0	SDHD
589	Oncoplus_v5.2.0	SETBP1
590	Oncoplus_v5.2.0	SF3B1
591	Oncoplus_v5.2.0	SMAD4
592	Oncoplus_v5.2.0	SMARCB1
593	Oncoplus_v5.2.0	SMC1A
594	Oncoplus_v5.2.0	SMC3
595	Oncoplus_v5.2.0	SMO
596	Oncoplus_v5.2.0	SRSF2
597	Oncoplus_v5.2.0	STAG2
598	Oncoplus_v5.2.0	STAT3
599	Oncoplus_v5.2.0	STAT5B
600	Oncoplus_v5.2.0	STK11
601	Oncoplus_v5.2.0	TERT
602	Oncoplus_v5.2.0	TET2
603	Oncoplus_v5.2.0	TP53
604	Oncoplus_v5.2.0	TSC1
605	Oncoplus_v5.2.0	TSC2
606	Oncoplus_v5.2.0	U2AF1
607	Oncoplus_v5.2.0	VHL
608	Oncoplus_v5.2.0	WT1
609	Oncoplus_v5.2.0	ZRSR2
610	Oncoplus_v6.0.0	ABL1
611	Oncoplus_v6.0.0	AKT1
612	Oncoplus_v6.0.0	ALK
613	Oncoplus_v6.0.0	APC
614	Oncoplus_v6.0.0	ARID1A
615	Oncoplus_v6.0.0	ARID2
616	Oncoplus_v6.0.0	ASXL1
617	Oncoplus_v6.0.0	ATM
618	Oncoplus_v6.0.0	ATR
619	Oncoplus_v6.0.0	ATRX
620	Oncoplus_v6.0.0	AXL
621	Oncoplus_v6.0.0	B2M
622	Oncoplus_v6.0.0	BAP1
623	Oncoplus_v6.0.0	BCOR
624	Oncoplus_v6.0.0	BCORL1
625	Oncoplus_v6.0.0	BIRC3
626	Oncoplus_v6.0.0	BLM
627	Oncoplus_v6.0.0	BRAF
628	Oncoplus_v6.0.0	BRCA1
629	Oncoplus_v6.0.0	BRCA2
630	Oncoplus_v6.0.0	BTK
631	Oncoplus_v6.0.0	CALR
632	Oncoplus_v6.0.0	CBL
633	Oncoplus_v6.0.0	CBLB
634	Oncoplus_v6.0.0	CCND1
635	Oncoplus_v6.0.0	CCND2
636	Oncoplus_v6.0.0	CCND3
637	Oncoplus_v6.0.0	CDH1
638	Oncoplus_v6.0.0	CDK4
639	Oncoplus_v6.0.0	CDK6
640	Oncoplus_v6.0.0	CDKN2A
641	Oncoplus_v6.0.0	CEBPA
642	Oncoplus_v6.0.0	CHEK1
643	Oncoplus_v6.0.0	CHEK2
644	Oncoplus_v6.0.0	CSF1R
645	Oncoplus_v6.0.0	CSF3R
646	Oncoplus_v6.0.0	CTCF
647	Oncoplus_v6.0.0	CTNNA1
648	Oncoplus_v6.0.0	CTNNB1
649	Oncoplus_v6.0.0	CUX1
650	Oncoplus_v6.0.0	CXCR4
651	Oncoplus_v6.0.0	DAXX
652	Oncoplus_v6.0.0	DDR2
653	Oncoplus_v6.0.0	DDX3X
654	Oncoplus_v6.0.0	DDX41
655	Oncoplus_v6.0.0	DICER1
656	Oncoplus_v6.0.0	DNMT3A
657	Oncoplus_v6.0.0	EGFR
658	Oncoplus_v6.0.0	EP300
659	Oncoplus_v6.0.0	EPHA3
660	Oncoplus_v6.0.0	EPHA5
661	Oncoplus_v6.0.0	ERBB2
662	Oncoplus_v6.0.0	ERBB3
663	Oncoplus_v6.0.0	ERBB4
664	Oncoplus_v6.0.0	ERCC3
665	Oncoplus_v6.0.0	ESR1
666	Oncoplus_v6.0.0	ETV6
667	Oncoplus_v6.0.0	EZH2
668	Oncoplus_v6.0.0	FANCA
669	Oncoplus_v6.0.0	FAT3
670	Oncoplus_v6.0.0	FBXW7
671	Oncoplus_v6.0.0	FGFR1
672	Oncoplus_v6.0.0	FGFR2
673	Oncoplus_v6.0.0	FGFR3
674	Oncoplus_v6.0.0	FH
675	Oncoplus_v6.0.0	FLT3
676	Oncoplus_v6.0.0	FOXL2
677	Oncoplus_v6.0.0	GATA1
678	Oncoplus_v6.0.0	GATA2
679	Oncoplus_v6.0.0	GNA11
680	Oncoplus_v6.0.0	GNAQ
681	Oncoplus_v6.0.0	GNAS
682	Oncoplus_v6.0.0	GRIN2A
683	Oncoplus_v6.0.0	H3F3A
684	Oncoplus_v6.0.0	HIST1H3B
685	Oncoplus_v6.0.0	HIST1H3C
686	Oncoplus_v6.0.0	HNF1A
687	Oncoplus_v6.0.0	HRAS
688	Oncoplus_v6.0.0	IDH1
689	Oncoplus_v6.0.0	IDH2
690	Oncoplus_v6.0.0	IKZF1
691	Oncoplus_v6.0.0	ITPKB
692	Oncoplus_v6.0.0	JAK2
693	Oncoplus_v6.0.0	KDM6A
694	Oncoplus_v6.0.0	KDR
695	Oncoplus_v6.0.0	KIT
696	Oncoplus_v6.0.0	KMT2A
697	Oncoplus_v6.0.0	KRAS
698	Oncoplus_v6.0.0	MAP2K1
699	Oncoplus_v6.0.0	MAPK1
700	Oncoplus_v6.0.0	MDM2
701	Oncoplus_v6.0.0	MET
702	Oncoplus_v6.0.0	MLH1
703	Oncoplus_v6.0.0	MLH3
704	Oncoplus_v6.0.0	MPL
705	Oncoplus_v6.0.0	MRE11A
706	Oncoplus_v6.0.0	MSH2
707	Oncoplus_v6.0.0	MSH6
708	Oncoplus_v6.0.0	MTOR
709	Oncoplus_v6.0.0	MYC
710	Oncoplus_v6.0.0	MYCN
711	Oncoplus_v6.0.0	MYD88
712	Oncoplus_v6.0.0	NBN
713	Oncoplus_v6.0.0	NF1
714	Oncoplus_v6.0.0	NF2
715	Oncoplus_v6.0.0	NFE2L2
716	Oncoplus_v6.0.0	NOTCH1
717	Oncoplus_v6.0.0	NOTCH2
718	Oncoplus_v6.0.0	NPM1
719	Oncoplus_v6.0.0	NRAS
720	Oncoplus_v6.0.0	PALB2
721	Oncoplus_v6.0.0	PBRM1
722	Oncoplus_v6.0.0	PDGFRA
723	Oncoplus_v6.0.0	PDGFRB
724	Oncoplus_v6.0.0	PHF6
725	Oncoplus_v6.0.0	PIK3CA
726	Oncoplus_v6.0.0	PIK3CB
727	Oncoplus_v6.0.0	PIK3R1
728	Oncoplus_v6.0.0	PLCG2
729	Oncoplus_v6.0.0	POLE
730	Oncoplus_v6.0.0	POT1
731	Oncoplus_v6.0.0	PPP2R1A
732	Oncoplus_v6.0.0	PTCH1
733	Oncoplus_v6.0.0	PTEN
734	Oncoplus_v6.0.0	PTPN11
735	Oncoplus_v6.0.0	RAD21
736	Oncoplus_v6.0.0	RAD51
737	Oncoplus_v6.0.0	RB1
738	Oncoplus_v6.0.0	RET
739	Oncoplus_v6.0.0	RUNX1
740	Oncoplus_v6.0.0	SDHB
741	Oncoplus_v6.0.0	SDHC
742	Oncoplus_v6.0.0	SDHD
743	Oncoplus_v6.0.0	SETBP1
744	Oncoplus_v6.0.0	SF3B1
745	Oncoplus_v6.0.0	SMAD4
746	Oncoplus_v6.0.0	SMARCB1
747	Oncoplus_v6.0.0	SMC1A
748	Oncoplus_v6.0.0	SMC3
749	Oncoplus_v6.0.0	SMO
750	Oncoplus_v6.0.0	SRSF2
751	Oncoplus_v6.0.0	STAG2
752	Oncoplus_v6.0.0	STAT3
753	Oncoplus_v6.0.0	STAT5B
754	Oncoplus_v6.0.0	STK11
755	Oncoplus_v6.0.0	TERT
756	Oncoplus_v6.0.0	TET2
757	Oncoplus_v6.0.0	TP53
758	Oncoplus_v6.0.0	TSC1
759	Oncoplus_v6.0.0	TSC2
760	Oncoplus_v6.0.0	U2AF1
761	Oncoplus_v6.0.0	VHL
762	Oncoplus_v6.0.0	WT1
763	Oncoplus_v6.0.0	ZRSR2
764	Oncoplus_v7.0.0	ABL1
765	Oncoplus_v7.0.0	AKT1
766	Oncoplus_v7.0.0	ALK
767	Oncoplus_v7.0.0	APC
768	Oncoplus_v7.0.0	ARID1A
769	Oncoplus_v7.0.0	ARID2
770	Oncoplus_v7.0.0	ASXL1
771	Oncoplus_v7.0.0	ATM
772	Oncoplus_v7.0.0	ATR
773	Oncoplus_v7.0.0	ATRX
774	Oncoplus_v7.0.0	AXL
775	Oncoplus_v7.0.0	B2M
776	Oncoplus_v7.0.0	BAP1
777	Oncoplus_v7.0.0	BCOR
778	Oncoplus_v7.0.0	BCORL1
779	Oncoplus_v7.0.0	BIRC3
780	Oncoplus_v7.0.0	BLM
781	Oncoplus_v7.0.0	BRAF
782	Oncoplus_v7.0.0	BRCA1
783	Oncoplus_v7.0.0	BRCA2
784	Oncoplus_v7.0.0	BTK
785	Oncoplus_v7.0.0	CALR
786	Oncoplus_v7.0.0	CBL
787	Oncoplus_v7.0.0	CBLB
788	Oncoplus_v7.0.0	CCND1
789	Oncoplus_v7.0.0	CCND2
790	Oncoplus_v7.0.0	CCND3
791	Oncoplus_v7.0.0	CCNE1
792	Oncoplus_v7.0.0	CD274
793	Oncoplus_v7.0.0	CDH1
794	Oncoplus_v7.0.0	CDK12
795	Oncoplus_v7.0.0	CDK4
796	Oncoplus_v7.0.0	CDK6
797	Oncoplus_v7.0.0	CDKN2A
798	Oncoplus_v7.0.0	CEBPA
799	Oncoplus_v7.0.0	CHEK1
800	Oncoplus_v7.0.0	CHEK2
801	Oncoplus_v7.0.0	CSF1R
802	Oncoplus_v7.0.0	CSF3R
803	Oncoplus_v7.0.0	CTCF
804	Oncoplus_v7.0.0	CTNNA1
805	Oncoplus_v7.0.0	CTNNB1
806	Oncoplus_v7.0.0	CUX1
807	Oncoplus_v7.0.0	CXCR4
808	Oncoplus_v7.0.0	DAXX
809	Oncoplus_v7.0.0	DDR2
810	Oncoplus_v7.0.0	DDX3X
811	Oncoplus_v7.0.0	DDX41
812	Oncoplus_v7.0.0	DICER1
813	Oncoplus_v7.0.0	DNMT3A
814	Oncoplus_v7.0.0	EGFR
815	Oncoplus_v7.0.0	ELOC
816	Oncoplus_v7.0.0	EP300
817	Oncoplus_v7.0.0	EPHA3
818	Oncoplus_v7.0.0	EPHA5
819	Oncoplus_v7.0.0	ERBB2
820	Oncoplus_v7.0.0	ERBB3
821	Oncoplus_v7.0.0	ERBB4
822	Oncoplus_v7.0.0	ERCC3
823	Oncoplus_v7.0.0	ESR1
824	Oncoplus_v7.0.0	ETV6
825	Oncoplus_v7.0.0	EZH2
826	Oncoplus_v7.0.0	FANCA
827	Oncoplus_v7.0.0	FAT3
828	Oncoplus_v7.0.0	FBXW7
829	Oncoplus_v7.0.0	FGFR1
830	Oncoplus_v7.0.0	FGFR2
831	Oncoplus_v7.0.0	FGFR3
832	Oncoplus_v7.0.0	FH
833	Oncoplus_v7.0.0	FLT3
834	Oncoplus_v7.0.0	FOXL2
835	Oncoplus_v7.0.0	GATA1
836	Oncoplus_v7.0.0	GATA2
837	Oncoplus_v7.0.0	GNA11
838	Oncoplus_v7.0.0	GNAQ
839	Oncoplus_v7.0.0	GNAS
840	Oncoplus_v7.0.0	GRIN2A
841	Oncoplus_v7.0.0	H3-3A
842	Oncoplus_v7.0.0	H3C2
843	Oncoplus_v7.0.0	H3C3
844	Oncoplus_v7.0.0	HNF1A
845	Oncoplus_v7.0.0	HRAS
846	Oncoplus_v7.0.0	IDH1
847	Oncoplus_v7.0.0	IDH2
848	Oncoplus_v7.0.0	IKZF1
849	Oncoplus_v7.0.0	ITPKB
850	Oncoplus_v7.0.0	JAK2
851	Oncoplus_v7.0.0	KDM6A
852	Oncoplus_v7.0.0	KDR
853	Oncoplus_v7.0.0	KEAP1
854	Oncoplus_v7.0.0	KIT
855	Oncoplus_v7.0.0	KMT2A
856	Oncoplus_v7.0.0	KRAS
857	Oncoplus_v7.0.0	MAP2K1
858	Oncoplus_v7.0.0	MAPK1
859	Oncoplus_v7.0.0	MDM2
860	Oncoplus_v7.0.0	MEN1
861	Oncoplus_v7.0.0	MET
862	Oncoplus_v7.0.0	MLH1
863	Oncoplus_v7.0.0	MLH3
864	Oncoplus_v7.0.0	MPL
865	Oncoplus_v7.0.0	MRE11
866	Oncoplus_v7.0.0	MSH2
867	Oncoplus_v7.0.0	MSH6
868	Oncoplus_v7.0.0	MTOR
869	Oncoplus_v7.0.0	MYC
870	Oncoplus_v7.0.0	MYCN
871	Oncoplus_v7.0.0	MYD88
872	Oncoplus_v7.0.0	NBN
873	Oncoplus_v7.0.0	NF1
874	Oncoplus_v7.0.0	NF2
875	Oncoplus_v7.0.0	NFE2L2
876	Oncoplus_v7.0.0	NOTCH1
877	Oncoplus_v7.0.0	NOTCH2
878	Oncoplus_v7.0.0	NPM1
879	Oncoplus_v7.0.0	NRAS
880	Oncoplus_v7.0.0	NTRK1
881	Oncoplus_v7.0.0	NTRK2
882	Oncoplus_v7.0.0	NTRK3
883	Oncoplus_v7.0.0	PALB2
884	Oncoplus_v7.0.0	PAX5
885	Oncoplus_v7.0.0	PBRM1
886	Oncoplus_v7.0.0	PDGFRA
887	Oncoplus_v7.0.0	PDGFRB
888	Oncoplus_v7.0.0	PHF6
889	Oncoplus_v7.0.0	PIK3CA
890	Oncoplus_v7.0.0	PIK3CB
891	Oncoplus_v7.0.0	PIK3R1
892	Oncoplus_v7.0.0	PLCG2
893	Oncoplus_v7.0.0	POLE
894	Oncoplus_v7.0.0	POT1
895	Oncoplus_v7.0.0	PPP2R1A
896	Oncoplus_v7.0.0	PTCH1
897	Oncoplus_v7.0.0	PTEN
898	Oncoplus_v7.0.0	PTPN11
899	Oncoplus_v7.0.0	RAD21
900	Oncoplus_v7.0.0	RAD50
901	Oncoplus_v7.0.0	RAD51
902	Oncoplus_v7.0.0	RB1
903	Oncoplus_v7.0.0	RET
904	Oncoplus_v7.0.0	ROS1
905	Oncoplus_v7.0.0	RUNX1
906	Oncoplus_v7.0.0	SDHB
907	Oncoplus_v7.0.0	SDHC
908	Oncoplus_v7.0.0	SDHD
909	Oncoplus_v7.0.0	SETBP1
910	Oncoplus_v7.0.0	SETD2
911	Oncoplus_v7.0.0	SF3B1
912	Oncoplus_v7.0.0	SMAD4
913	Oncoplus_v7.0.0	SMARCB1
914	Oncoplus_v7.0.0	SMC1A
915	Oncoplus_v7.0.0	SMC3
916	Oncoplus_v7.0.0	SMO
917	Oncoplus_v7.0.0	SRSF2
918	Oncoplus_v7.0.0	STAG2
919	Oncoplus_v7.0.0	STAT3
920	Oncoplus_v7.0.0	STAT5B
921	Oncoplus_v7.0.0	STK11
922	Oncoplus_v7.0.0	TERT
923	Oncoplus_v7.0.0	TET2
924	Oncoplus_v7.0.0	TP53
925	Oncoplus_v7.0.0	TRAF7
926	Oncoplus_v7.0.0	TSC1
927	Oncoplus_v7.0.0	TSC2
928	Oncoplus_v7.0.0	U2AF1
929	Oncoplus_v7.0.0	VHL
930	Oncoplus_v7.0.0	WT1
931	Oncoplus_v7.0.0	ZRSR2
932	Oncoplus_v7.2.0	ABL1
933	Oncoplus_v7.2.0	AKT1
934	Oncoplus_v7.2.0	ALK
935	Oncoplus_v7.2.0	APC
936	Oncoplus_v7.2.0	ARID1A
937	Oncoplus_v7.2.0	ARID2
938	Oncoplus_v7.2.0	ASXL1
939	Oncoplus_v7.2.0	ATM
940	Oncoplus_v7.2.0	ATR
941	Oncoplus_v7.2.0	ATRX
942	Oncoplus_v7.2.0	AXL
943	Oncoplus_v7.2.0	B2M
944	Oncoplus_v7.2.0	BAP1
945	Oncoplus_v7.2.0	BCOR
946	Oncoplus_v7.2.0	BCORL1
947	Oncoplus_v7.2.0	BIRC3
948	Oncoplus_v7.2.0	BLM
949	Oncoplus_v7.2.0	BRAF
950	Oncoplus_v7.2.0	BRCA1
951	Oncoplus_v7.2.0	BRCA2
952	Oncoplus_v7.2.0	BTK
953	Oncoplus_v7.2.0	CALR
954	Oncoplus_v7.2.0	CBL
955	Oncoplus_v7.2.0	CBLB
956	Oncoplus_v7.2.0	CCND1
957	Oncoplus_v7.2.0	CCND2
958	Oncoplus_v7.2.0	CCND3
959	Oncoplus_v7.2.0	CCNE1
960	Oncoplus_v7.2.0	CD274
961	Oncoplus_v7.2.0	CDH1
962	Oncoplus_v7.2.0	CDK12
963	Oncoplus_v7.2.0	CDK4
964	Oncoplus_v7.2.0	CDK6
965	Oncoplus_v7.2.0	CDKN2A
966	Oncoplus_v7.2.0	CEBPA
967	Oncoplus_v7.2.0	CHEK1
968	Oncoplus_v7.2.0	CHEK2
969	Oncoplus_v7.2.0	CSF1R
970	Oncoplus_v7.2.0	CSF3R
971	Oncoplus_v7.2.0	CTCF
972	Oncoplus_v7.2.0	CTNNA1
973	Oncoplus_v7.2.0	CTNNB1
974	Oncoplus_v7.2.0	CUX1
975	Oncoplus_v7.2.0	CXCR4
976	Oncoplus_v7.2.0	DAXX
977	Oncoplus_v7.2.0	DDR2
978	Oncoplus_v7.2.0	DDX3X
979	Oncoplus_v7.2.0	DDX41
980	Oncoplus_v7.2.0	DICER1
981	Oncoplus_v7.2.0	DNMT3A
982	Oncoplus_v7.2.0	EGFR
983	Oncoplus_v7.2.0	ELOC
984	Oncoplus_v7.2.0	EP300
985	Oncoplus_v7.2.0	EPHA3
986	Oncoplus_v7.2.0	EPHA5
987	Oncoplus_v7.2.0	ERBB2
988	Oncoplus_v7.2.0	ERBB3
989	Oncoplus_v7.2.0	ERBB4
990	Oncoplus_v7.2.0	ERCC3
991	Oncoplus_v7.2.0	ESR1
992	Oncoplus_v7.2.0	ETV6
993	Oncoplus_v7.2.0	EZH2
994	Oncoplus_v7.2.0	FANCA
995	Oncoplus_v7.2.0	FAT3
996	Oncoplus_v7.2.0	FBXW7
997	Oncoplus_v7.2.0	FGFR1
998	Oncoplus_v7.2.0	FGFR2
999	Oncoplus_v7.2.0	FGFR3
1000	Oncoplus_v7.2.0	FH
1001	Oncoplus_v7.2.0	FLT3
1002	Oncoplus_v7.2.0	FOXL2
1003	Oncoplus_v7.2.0	GATA1
1004	Oncoplus_v7.2.0	GATA2
1005	Oncoplus_v7.2.0	GNA11
1006	Oncoplus_v7.2.0	GNAQ
1007	Oncoplus_v7.2.0	GNAS
1008	Oncoplus_v7.2.0	GRIN2A
1009	Oncoplus_v7.2.0	H3-3A
1010	Oncoplus_v7.2.0	H3C2
1011	Oncoplus_v7.2.0	H3C3
1012	Oncoplus_v7.2.0	HNF1A
1013	Oncoplus_v7.2.0	HRAS
1014	Oncoplus_v7.2.0	IDH1
1015	Oncoplus_v7.2.0	IDH2
1016	Oncoplus_v7.2.0	IKZF1
1017	Oncoplus_v7.2.0	ITPKB
1018	Oncoplus_v7.2.0	JAK2
1019	Oncoplus_v7.2.0	KDM6A
1020	Oncoplus_v7.2.0	KDR
1021	Oncoplus_v7.2.0	KEAP1
1022	Oncoplus_v7.2.0	KIT
1023	Oncoplus_v7.2.0	KMT2A
1024	Oncoplus_v7.2.0	KRAS
1025	Oncoplus_v7.2.0	MAP2K1
1026	Oncoplus_v7.2.0	MAPK1
1027	Oncoplus_v7.2.0	MDM2
1028	Oncoplus_v7.2.0	MEN1
1029	Oncoplus_v7.2.0	MET
1030	Oncoplus_v7.2.0	MLH1
1031	Oncoplus_v7.2.0	MLH3
1032	Oncoplus_v7.2.0	MPL
1033	Oncoplus_v7.2.0	MRE11
1034	Oncoplus_v7.2.0	MSH2
1035	Oncoplus_v7.2.0	MSH6
1036	Oncoplus_v7.2.0	MTOR
1037	Oncoplus_v7.2.0	MYC
1038	Oncoplus_v7.2.0	MYCN
1039	Oncoplus_v7.2.0	MYD88
1040	Oncoplus_v7.2.0	NBN
1041	Oncoplus_v7.2.0	NF1
1042	Oncoplus_v7.2.0	NF2
1043	Oncoplus_v7.2.0	NFE2L2
1044	Oncoplus_v7.2.0	NOTCH1
1045	Oncoplus_v7.2.0	NOTCH2
1046	Oncoplus_v7.2.0	NPM1
1047	Oncoplus_v7.2.0	NRAS
1048	Oncoplus_v7.2.0	NTRK1
1049	Oncoplus_v7.2.0	NTRK2
1050	Oncoplus_v7.2.0	NTRK3
1051	Oncoplus_v7.2.0	PALB2
1052	Oncoplus_v7.2.0	PAX5
1053	Oncoplus_v7.2.0	PBRM1
1054	Oncoplus_v7.2.0	PDGFRA
1055	Oncoplus_v7.2.0	PDGFRB
1056	Oncoplus_v7.2.0	PHF6
1057	Oncoplus_v7.2.0	PIK3CA
1058	Oncoplus_v7.2.0	PIK3CB
1059	Oncoplus_v7.2.0	PIK3R1
1060	Oncoplus_v7.2.0	PLCG2
1061	Oncoplus_v7.2.0	POLE
1062	Oncoplus_v7.2.0	POT1
1063	Oncoplus_v7.2.0	PPP2R1A
1064	Oncoplus_v7.2.0	PTCH1
1065	Oncoplus_v7.2.0	PTEN
1066	Oncoplus_v7.2.0	PTPN11
1067	Oncoplus_v7.2.0	RAD21
1068	Oncoplus_v7.2.0	RAD50
1069	Oncoplus_v7.2.0	RAD51
1070	Oncoplus_v7.2.0	RB1
1071	Oncoplus_v7.2.0	RET
1072	Oncoplus_v7.2.0	ROS1
1073	Oncoplus_v7.2.0	RUNX1
1074	Oncoplus_v7.2.0	SDHB
1075	Oncoplus_v7.2.0	SDHC
1076	Oncoplus_v7.2.0	SDHD
1077	Oncoplus_v7.2.0	SETBP1
1078	Oncoplus_v7.2.0	SETD2
1079	Oncoplus_v7.2.0	SF3B1
1080	Oncoplus_v7.2.0	SMAD4
1081	Oncoplus_v7.2.0	SMARCB1
1082	Oncoplus_v7.2.0	SMC1A
1083	Oncoplus_v7.2.0	SMC3
1084	Oncoplus_v7.2.0	SMO
1085	Oncoplus_v7.2.0	SRSF2
1086	Oncoplus_v7.2.0	STAG2
1087	Oncoplus_v7.2.0	STAT3
1088	Oncoplus_v7.2.0	STAT5B
1089	Oncoplus_v7.2.0	STK11
1090	Oncoplus_v7.2.0	TERT
1091	Oncoplus_v7.2.0	TET2
1092	Oncoplus_v7.2.0	TP53
1093	Oncoplus_v7.2.0	TRAF7
1094	Oncoplus_v7.2.0	TSC1
1095	Oncoplus_v7.2.0	TSC2
1096	Oncoplus_v7.2.0	U2AF1
1097	Oncoplus_v7.2.0	VHL
1098	Oncoplus_v7.2.0	WT1
1099	Oncoplus_v7.2.0	ZRSR2
1100	OncoScreen.ST2.0	ABL1
1101	OncoScreen.ST2.0	AKT1
1102	OncoScreen.ST2.0	ALK
1103	OncoScreen.ST2.0	APC
1104	OncoScreen.ST2.0	ATM
1105	OncoScreen.ST2.0	BRAF
1106	OncoScreen.ST2.0	CDH1
1107	OncoScreen.ST2.0	CDKN2A
1108	OncoScreen.ST2.0	CSF1R
1109	OncoScreen.ST2.0	CTNNB1
1110	OncoScreen.ST2.0	EGFR
1111	OncoScreen.ST2.0	ERBB2
1112	OncoScreen.ST2.0	ERBB4
1113	OncoScreen.ST2.0	EZH2
1114	OncoScreen.ST2.0	FBXW7
1115	OncoScreen.ST2.0	FGFR1
1116	OncoScreen.ST2.0	FGFR2
1117	OncoScreen.ST2.0	FGFR3
1118	OncoScreen.ST2.0	FLT3
1119	OncoScreen.ST2.0	GNA11
1120	OncoScreen.ST2.0	GNAQ
1121	OncoScreen.ST2.0	GNAS
1122	OncoScreen.ST2.0	HNF1A
1123	OncoScreen.ST2.0	HRAS
1124	OncoScreen.ST2.0	IDH1
1125	OncoScreen.ST2.0	IDH2
1126	OncoScreen.ST2.0	JAK2
1127	OncoScreen.ST2.0	JAK3
1128	OncoScreen.ST2.0	KDR
1129	OncoScreen.ST2.0	KIT
1130	OncoScreen.ST2.0	KRAS
1131	OncoScreen.ST2.0	MET
1132	OncoScreen.ST2.0	MLH1
1133	OncoScreen.ST2.0	MPL
1134	OncoScreen.ST2.0	NOTCH1
1135	OncoScreen.ST2.0	NPM1
1136	OncoScreen.ST2.0	NRAS
1137	OncoScreen.ST2.0	PDGFRA
1138	OncoScreen.ST2.0	PIK3CA
1139	OncoScreen.ST2.0	PTEN
1140	OncoScreen.ST2.0	PTPN11
1141	OncoScreen.ST2.0	RB1
1142	OncoScreen.ST2.0	RET
1143	OncoScreen.ST2.0	SMAD4
1144	OncoScreen.ST2.0	SMARCB1
1145	OncoScreen.ST2.0	SMO
1146	OncoScreen.ST2.0	SRC
1147	OncoScreen.ST2.0	STK11
1148	OncoScreen.ST2.0	TP53
1149	OncoScreen.ST2.0	VHL
